# Cryosectioning-enhanced super-resolution microscopy for single-protein imaging across cells and tissues

**DOI:** 10.1101/2024.02.05.576943

**Authors:** Johannes Stein, Maria Ericsson, Michel Nofal, Lorenzo Magni, Sarah Aufmkolk, Ryan B. McMillan, Laura Breimann, Conor P. Herlihy, S. Dean Lee, Andréa Willemin, Jens Wohlmann, Laura Arguedas-Jimenez, Peng Yin, Ana Pombo, George M. Church, Chao-ting Wu

## Abstract

DNA-PAINT enables nanoscale imaging with virtually unlimited multiplexing and molecular counting. Here, we address challenges, such as variable imaging performance and target accessibility, that can limit its broader applicability. Specifically, we enhance its capacity for robust single-protein imaging and molecular counting by optimizing the integration of TIRF microscopy with physical sectioning, in particular, Tokuyasu cryosectioning. Our method, tomographic & kinetically enhanced DNA-PAINT (tkPAINT), achieves 3 nm localization precision across diverse samples, enhanced imager binding, and improved cellular integrity. tkPAINT can facilitate molecular counting with DNA-PAINT inside the nucleus, as demonstrated through its quantification of the in situ abundance of RNA Polymerase II in both HeLa cells as well as mouse tissues. Anticipating that tkPAINT could become a versatile tool for the exploration of biomolecular organization and interactions across cells and tissues, we also demonstrate its capacity to support multiplexing, multimodal targeting of proteins and nucleic acids, and 3D imaging.
