## Supplementary Table 1 for "Cryosectioning-enhanced super-resolution microscopy for single-protein imaging across cells and tissues"

### Sheet: Acquisition&AnalysisParameters
Figure (S=Supplement. Fig, Ext = External data)	Number of datasets	Sample	Blocking buffer	Labeling (dilution, incubation time)	Imager	Imager conc. (pM)	Laser power after objective (mW)	Exposure time (ms)	Frames	NeNA (nm)		Picasso DBSCAN MinLocs	Picasso DBSCAN epsilon (px)	Comment
HILO & tkPAINT P1
1c, S2, Ext3	4	HeLa, whole cell	3% BSA + 0.25% Triton-X 100	1ry Ab: Rabbit Pol II S5p (1:200; overnight) + 2ry Ab: Donkey a-rabbit (1:200; 60min)	P1	~2000	~16	200	5000	8.06 7.7 10.7 8.28		n.a.	n.a.	The first data set was unintentially acquired at 10% higher laser power, which however had negligible effect on the NeNA. For quantitative comparisons between HILO & tkPAINT only the three data sets with identical conditions were used
1d, 2a-b, S2, S6, Ext3	3	HeLa, cryosection (150 nm)	0.5% BSA + 0.2% gelatin 1% gelatin (2x)	1ry Ab: Rabbit Pol II S5p (1:200; 15min) + 2ry Ab: Donkey a-rabbit (1:200; 15min)	P1	~500	~16	200	5000	2.98 3.48 2.93		10	0.08
HILO & tkPAINT R4
S2	3	HeLa, whole cell	3% BSA + 0.25% Triton-X 100	1ry Ab: Rabbit Pol II S5p (1:200; overnight) + 2ry Ab: Donkey a-rabbit (1:200; 60min)	R4	~250	~16	100	9000	8.35 6.34 9.27		n.a.	n.a.
S2, S6, S7	3	HeLa, cryosection (150 nm)	1% gelatin	1ry Ab: Rabbit Pol II S5p (1:200; 15min) + 2ry Ab: Donkey a-rabbit (1:200; 15min)	R4	~100	~16	100	9000	3.81 4.05 4.21		10	0.08
HILO + fluorogenic imagers
S3	3	HeLa, whole cell	3% BSA + 0.25% Triton-X 100	1ry Ab: Mouse Pol II S5p (1:200; overnight) + 2ry Ab: Goat a-mouse (1:200; 60min)	FP2	~1000	~16	100	9000	7.11 9.8 8.77		n.a.	n.a.
Permeabilized vs. non-permeabilized tkPAINT
Ext2c, S4 (Exchange-PAINT LAMP1 & Pol II) (non-permeabilized)	2xP1 and 2x Pm2	HeLa, cryosection (150 nm)	1% gelatin	1ry Ab: Mouse Pol II S5p & Rabbit LAMP1 (both 1:200; 15min) + 2ry Ab: Donkey a-rabbit Pm2 & Goat a-mouse P1(both 1:200; 15min)	P1 Pm2	~1000 ~50	~16	200	5000	P1: 2.7, 2.9 Pm2: 2.92, 2.74		10	0.08
S4 (permeabilized)	2	HeLa, cryosection (150 nm)	1% gelatin	1ry Ab: Mouse Pol II S5p + 2ry Ab: Donkey a-rabbit Pm2	P1 Pm2	~1000 ~50	~16	200	5000	3.1 3.7		10	0.08
tkPAINT Pol II S5p 2ry nanobody & 2ry antibody comparison
2b,e, 3a,c,d S6, S, S10, Ext4	3	HeLa, cryosection (150 nm)	1% gelatin	1ry Ab: Rabbit Pol II S5p + 2ry Nb: Alpaca a-rabbit (both 1:200; pre-incubated for 20min in 20ul PBS, then filled with blocking buffer and incubated for 30 min on sample)	R4	~100	~16	100	9000	3.68 3.64 4.02		10	0.08
S8	3	HeLa, cryosection (150 nm)	1% gelatin	1ry Ab: Rabbit Pol II S5p (1:200; 15min) + 2ry Ab: Donkey a-rabbit (1:200; 15min)	R4	~100	~16	100	9000	3.79 3.73 3.71		10	0.08
tkPAINT negative controls
2c, S6	2	HeLa, cryosection (150 nm)	1% gelatin	1ry Ab: - 2ry Ab: Donkey a-rabbit (1:200; 15min)	P1	~500	~16	200	5000	3.29 4.28		10	0.08
S6	3	HeLa, cryosection (150 nm)	1% gelatin	1ry Ab: - 2ry Ab: Donkey a-rabbit (1:200; 15min)	R4	~100	~16	100	9000	3.91 3.72 3.78		10	0.08
S6	3	HeLa, cryosection (150 nm)	1% gelatin	1ry Ab:- 2ry Nb: Alpaca a-rabbit (1:200; 30 min)	R4	~100	~16	100	9000	3.72 3.81 3.51		10	0.08
PhosphatasePol II S5p IF controls
2d, phosphatase treated	1	HeLa, cryosection (150 nm)	1% gelatin	1ry Ab: Rabbit Pol II S5p (1:200; 10min) + 2ry Ab: Donkey a-rabbit Alexa 488 (1:200; 10min)	n.a.	n.a.	n.a.	n.a.	n.a.	n.a.		n.a.	n.a.
2d, not phosphatase treated	1	HeLa, cryosection (150 nm)	1% gelatin	1ry Ab: Rabbit Pol II S5p (1:200; 10min) + 2ry Ab: Donkey a-rabbit Alexa 488 (1:200; 10min)	n.a.	n.a.	n.a.	n.a.	n.a.	n.a.		n.a.	n.a.
Cryosection thickness screen
S7 (250 nm)	2	HeLa, cryosection (250 nm)	1% gelatin	1ry Ab: Rabbit Pol II S5p (1:200; 15min) + 2ry Ab: Donkey a-rabbit (1:200; 15min)	R4	~100	~16	100	9000	5.96 4.74		10	0.1
S7 (500 nm)	2	HeLa, cryosection (250 nm)	1% gelatin	1ry Ab: Rabbit Pol II S5p (1:200; 15min) + 2ry Ab: Donkey a-rabbit (1:200; 15min)	R4	~100	~16	100	9000	4.3 5.6		10	0.1
Mouse tissue tkPAINT
4a-d, S11 (cerebellum)	2	HeLa, cryosection (150 nm)	1% gelatin	1ry Ab: Rabbit Pol II S5p + 2ry Nb: Alpaca a-rabbit (both 1:200; pre-incubated for 20min in 20ul PBS, then filled with blocking buffer and incubated for 30 min on sample)	R4	~100	~16	100	9000	3.17 3.57		10	0.08
4a-d, S11 (spleen)	2	HeLa, cryosection (150 nm)	1% gelatin	1ry Ab: Rabbit Pol II S5p + 2ry Nb: Alpaca a-rabbit (both 1:200; pre-incubated for 20min in 20ul PBS, then filled with blocking buffer and incubated for 30 min on sample)	R4	~100	~16	100	9000	3.24 3.53		10	0.08
Nuclear Exchange-tkPAINT, DNA, RNA
5b, Ext5	1x R2 1xR3 1xR4	HeLa, cryosection (150 nm)	0.5% BSA + 0.2% gelatin	Mouse LaminA/C (R2) Rabbit Pol II S5p (R3) Mouse SC35 (R4) (all 1:200; overnight)	R2 R3 R4	~500 ~500 ~1000	~24	100	6000	3.88 3.42 4.21		15	0.08
5c	1	HeLa, cryosection (150 nm)	3% BSA	Rabbit a-tubulin (1:200; overnight) Telomer FISH probe	P1	~100	~24	150	5000	4.4		n.a.	n.a.
5d	1	HeLa, cryosection (150 nm)	1% gelatin	Poly(dT)-digoxigenin Mouse a-digoxigenin (1:100; 15 min) Goat a-mouse (1:100; 15 min)	P1	~500	~8	100	10000	4.5		n.a.	n.a.
5g (3D)	1x R2 1xR3 1xR4	HeLa, cryosection (150 nm)	0.5% BSA + 0.2% gelatin	Mouse LaminA/C (R2) Rabbit Pol II S5p (R3) Mouse SC35 (R4) (all 1:200; overnight)	R2 R3 R4	~500 ~500 ~500	~24	100	6000	5.7 5.03 5.57	10.4	n.a.	n.a.
DNA origami data
3b, S5, S8a, S9, S10c	3	DNA origami, 20 nm grid	n.a.	n.a.	R4	~100	~16	100	9000	2.7 2.77 2.78	6.5	5	0.05
Ext1	1	DNA origami, 20 nm grid	n.a.	n.a.	R3	~500	~16	100	9000	2.8		n.a.	n.a.
5e-f, S12 (3D)	1	DNA origami, 20 nm grid	n.a.	n.a.	Pm2	~500	~16	100	6000	3.99		n.a.	n.a.
